# Quantum Entanglement as a Physical Determinant of Genomic Instability in TP53

**DOI:** 10.64898/2026.11.05.764612

**Authors:** Fargam Neinavaie, Diego Santiago-Alarcon, Christina Richards, Joel S Brown, Héctor Mejía-Díaz, Andrew M. Kramer

## Abstract

Mutations in the TP53 tumor suppressor gene are among the most frequent alterations in human cancers, but whether quantum mechanical effects such as DNA entanglement, influence mutation patterns remain unexplored. Here, we applied a coupled quantum harmonic oscillator model to compute von Neumann Entropy (VNE), a proxy for quantum entanglement, across the TP53 sequence. We found that known mutational hot spots exhibited significantly elevated VNE compared to non-hot spot regions, suggesting that local quantum coupling may reflect structural instability or altered repair accessibility. CpG sites, traditionally linked to methylation-driven mutability, did not exhibit elevated VNE, indicating that quantum properties captured by our closed model are distinct from classical biochemical mechanisms. While these computational results raise the possibility that quantum effects could contribute to genomic instability in TP53, we caution that the analysis is limited by the small number of validated hot spots (n=6) and lacks biological validation. our findings are exploratory and should be interpreted carefully. If confirmed in a larger, multi-gene studies with biophysical measurements, a quantum informed framework could open new avenues for predicting mutation hot spots and understanding cancer mutagenesis. We advocate for interdisciplinary efforts bridging quantum physics and oncology to explore these possibilities further.
