## Supplementary material for "Quantum Entanglement as a Physical Determinant of Genomic Instability in TP53": TP53 Gene Sequence

### Sheet: Sheet1
Nucleotide	Codon.number	CpG.sites	exon.boundaries	Amino.Acid	Hot.Spot
A	1	0		Met	0
T	1	0		Met	0
G	1	0		Met	0
G	2	0		Glu	0
A	2	0		Glu	0
G	2	0		Glu	0
G	3	0		Glu	0
A	3	0		Glu	0
G	3	0		Glu	0
C	4	0		Pro	0
C	4	1		Pro	0
G	4	1		Pro	0
C	5	0		Gln	0
A	5	0		Gln	0
G	5	0		Gln	0
T	6	0		Ser	0
C	6	0		Ser	0
A	6	0		Ser	0
G	7	0		Asp	0
A	7	0		Asp	0
T	7	0		Asp	0
C	8	0		Pro	0
C	8	0		Pro	0
T	8	0		Pro	0
A	9	0		Ser	0
G	9	0		Ser	0
C	9	1		Ser	0
G	10	1		Val	0
T	10	0		Val	0
C	10	1		Val	0
G	11	1		Glu	0
A	11	0		Glu	0
G	11	0		Glu	0
C	12	0		Pro	0
C	12	0		Pro	0
C	12	0		Pro	0
C	13	0		Pro	0
C	13	0		Pro	0
T	13	0		Pro	0
C	14	0		Leo	0
T	14	0		Leo	0
G	14	0		Leo	0
A	15	0		Ser	0
G	15	0		Ser	0
T	15	0		Ser	0
C	16	0		Gln	0
A	16	0		Gln	0
G	16	0		Gln	0
G	17	0		Glu	0
A	17	0		Glu	0
A	17	0		Glu	0
A	18	0		Thr	0
C	18	0		Thr	0
A	18	0		Thr	0
T	19	0		Phe	0
T	19	0		Phe	0
T	19	0		Phe	0
T	20	0		Ser	0
C	20	0		Ser	0
A	20	0		Ser	0
G	21	0		Asp	0
A	21	0		Asp	0
C	21	0		Asp	0
C	22	0		Leu	0
T	22	0		Leu	0
A	22	0		Leu	0
T	23	0		Trp	0
G	23	0		Trp	0
G	23	0		Trp	0
A	24	0		Lys	0
A	24	0		Lys	0
A	24	0		Lys	0
C	25	0		Leu	0
T	25	0		Leu	0
A	25	0		Leu	0
C	26	0	E3	Leu	0
T	26	0		Leu	0
T	26	0		Leu	0
C	27	0		Pro	0
C	27	0		Pro	0
T	27	0		Pro	0
G	28	0		Glu	0
A	28	0		Glu	0
A	28	0		Glu	0
A	29	0		Asn	0
A	29	0		Asn	0
C	29	0		Asn	0
A	30	0		Asn	0
A	30	0		Asn	0
C	30	1		Asn	0
G	31	1		Val	0
T	31	0		Val	0
T	31	0		Val	0
C	32	0		Leu	0
T	32	0		Leu	0
G	32	0		Leu	0
T	33	0	E4	Ser	0
C	33	0		Ser	0
C	33	0		Ser	0
C	34	0		Pro	0
C	34	0		Pro	0
C	34	0		Pro	0
T	35	0		Leu	0
T	35	0		Leu	0
G	35	0		Leu	0
C	36	0		Pro	0
C	36	1		Pro	0
G	36	1		Pro	0
T	37	0		Ser	0
C	37	0		Ser	0
C	37	0		Ser	0
C	38	0		Gln	0
A	38	0		Gln	0
A	38	0		Gln	0
G	39	0		Ala	0
C	39	0		Ala	0
A	39	0		Ala	0
A	40	0		Met	0
T	40	0		Met	0
G	40	0		Met	0
G	41	0		Asp	0
A	41	0		Asp	0
T	41	0		Asp	0
G	42	0		Asp	0
A	42	0		Asp	0
T	42	0		Asp	0
T	43	0		Leu	0
T	43	0		Leu	0
G	43	0		Leu	0
A	44	0		Met	0
T	44	0		Met	0
G	44	0		Met	0
C	45	0		Leu	0
T	45	0		Leu	0
G	45	0		Leu	0
T	46	0		Ser	0
C	46	0		Ser	0
C	46	0		Ser	0
C	47	0		Pro	0
C	47	1		Pro	0
G	47	1		Pro	0
G	48	0		Asp	0
A	48	0		Asp	0
C	48	1		Asp	0
G	49	1		Asp	0
A	49	0		Asp	0
T	49	0		Asp	0
A	50	0		Ile	0
T	50	0		Ile	0
T	50	0		Ile	0
G	51	0		Glu	0
A	51	0		Glu	0
A	51	0		Glu	0
C	52	0		Gln	0
A	52	0		Gln	0
A	52	0		Gln	0
T	53	0		Trp	0
G	53	0		Trp	0
G	53	0		Trp	0
T	54	0		Phe	0
T	54	0		Phe	0
C	54	0		Phe	0
A	55	0		Thr	0
C	55	0		Thr	0
T	55	0		Thr	0
G	56	0		Glu	0
A	56	0		Glu	0
A	56	0		Glu	0
G	57	0		Asp	0
A	57	0		Asp	0
C	57	0		Asp	0
C	58	0		Pro	0
C	58	0		Pro	0
A	58	0		Pro	0
G	59	0		Gly	0
G	59	0		Gly	0
T	59	0		Gly	0
C	60	0		Pro	0
C	60	0		Pro	0
A	60	0		Pro	0
G	61	0		Asp	0
A	61	0		Asp	0
T	61	0		Asp	0
G	62	0		Glu	0
A	62	0		Glu	0
A	62	0		Glu	0
G	63	0		Ala	0
C	63	0		Ala	0
T	63	0		Ala	0
C	64	0		Pro	0
C	64	0		Pro	0
C	64	0		Pro	0
A	65	0		Arg	0
G	65	0		Arg	0
A	65	0		Arg	0
A	66	0		Met	0
T	66	0		Met	0
G	66	0		Met	0
C	67	0		Pro	0
C	67	0		Pro	0
A	67	0		Pro	0
G	68	0		Glu	0
A	68	0		Glu	0
G	68	0		Glu	0
G	69	0		Ala	0
C	69	0		Ala	0
T	69	0		Ala	0
G	70	0		Ala	0
C	70	0		Ala	0
T	70	0		Ala	0
C	71	0		Pro	0
C	71	0		Pro	0
C	71	0		Pro	0
C	72	1		Arg	0
G	72	1		Arg	0
C	72	1		Arg	0
G	73	1		Val	0
T	73	0		Val	0
G	73	0		Val	0
G	74	0		Ala	0
C	74	0		Ala	0
C	74	0		Ala	0
C	75	0		Pro	0
C	75	0		Pro	0
T	75	0		Pro	0
G	76	0		Ala	0
C	76	0		Ala	0
A	76	0		Ala	0
C	77	0		Pro	0
C	77	0		Pro	0
A	77	0		Pro	0
G	78	0		Ala	0
C	78	0		Ala	0
A	78	0		Ala	0
G	79	0		Ala	0
C	79	0		Ala	0
T	79	0		Ala	0
C	80	0		Pro	0
C	80	0		Pro	0
T	80	0		Pro	0
A	81	0		Thr	0
C	81	0		Thr	0
A	81	0		Thr	0
C	82	0		Pro	0
C	82	1		Pro	0
G	82	1		Pro	0
G	83	0		Ala	0
C	83	1		Ala	0
G	83	1		Ala	0
G	84	0		Ala	0
C	84	0		Ala	0
C	84	0		Ala	0
C	85	0		Pro	0
C	85	0		Pro	0
T	85	0		Pro	0
G	86	0		Ala	0
C	86	0		Ala	0
A	86	0		Ala	0
C	87	0		Pro	0
C	87	0		Pro	0
A	87	0		Pro	0
G	88	0		Ala	0
C	88	0		Ala	0
C	88	0		Ala	0
C	89	0		Pro	0
C	89	0		Pro	0
C	89	0		Pro	0
T	90	0		Ser	0
C	90	0		Ser	0
C	90	0		Ser	0
T	91	0		Trp	0
G	91	0		Trp	0
G	91	0		Trp	0
C	92	0		Pro	0
C	92	0		Pro	0
C	92	0		Pro	0
C	93	0		Leu	0
T	93	0		Leu	0
G	93	0		Leu	0
T	94	0		Ser	0
C	94	0		Ser	0
A	94	0		Ser	0
T	95	0		Ser	0
C	95	0		Ser	0
T	95	0		Ser	0
T	96	0		Ser	0
C	96	0		Ser	0
T	96	0		Ser	0
G	97	0		Pro	0
T	97	0		Pro	0
C	97	0		Pro	0
C	98	0		Pro	0
C	98	0		Pro	0
T	98	0		Pro	0
T	99	0		Ser	0
C	99	0		Ser	0
C	99	0		Ser	0
C	100	0		Gln	0
A	100	0		Gln	0
G	100	0		Gln	0
A	101	0		Lys	0
A	101	0		Lys	0
A	101	0		Lys	0
A	102	0		Thr	0
C	102	0		Thr	0
C	102	0		Thr	0
T	103	0		Tyr	0
A	103	0		Tyr	0
C	103	0		Tyr	0
C	104	0		Gln	0
A	104	0		Gln	0
G	104	0		Gln	0
G	105	0		Gly	0
G	105	0		Gly	0
C	105	0		Gly	0
A	106	0		Ser	0
G	106	0		Ser	0
C	106	0		Ser	0
T	107	0		Tyr	0
A	107	0		Tyr	0
C	107	1		Tyr	0
G	108	1		Gly	0
G	108	0		Gly	0
T	108	0		Gly	0
T	109	0		Phe	0
T	109	0		Phe	0
C	109	0		Phe	0
C	110	1		Arg	0
G	110	1		Arg	0
T	110	0		Arg	0
C	111	0		Leu	0
T	111	0		Leu	0
G	111	0		Leu	0
G	112	0		Gly	0
G	112	0		Gly	0
C	112	0		Gly	0
T	113	0		Phe	0
T	113	0		Phe	0
C	113	0		Phe	0
T	114	0		Leu	0
T	114	0		Leu	0
G	114	0		Leu	0
C	115	0		His	0
A	115	0		His	0
T	115	0		His	0
T	116	0		Ser	0
C	116	0		Ser	0
T	116	0		Ser	0
G	117	0		Gly	0
G	117	0		Gly	0
G	117	0		Gly	0
A	118	0		Thr	0
C	118	0		Thr	0
A	118	0		Thr	0
G	119	0		Ala	0
C	119	0		Ala	0
C	119	0		Ala	0
A	120	0		Lys	0
A	120	0		Lys	0
G	120	0		Lys	0
T	121	0		Ser	0
C	121	0		Ser	0
T	121	0		Ser	0
G	122	0		Val	0
T	122	0		Val	0
G	122	0		Val	0
A	123	0		Thr	0
C	123	0		Thr	0
T	123	0		Thr	0
T	124	0		Cys	0
G	124	0		Cys	0
C	124	0		Cys	0
A	125	0		Thr	0
C	125	1		Thr	0
G	125	1		Thr	0
T	126	0	E5	Tyr	0
A	126	0		Tyr	0
C	126	0		Tyr	0
T	127	0		Ser	0
C	127	0		Ser	0
C	127	0		Ser	0
C	128	0		Pro	0
C	128	0		Pro	0
T	128	0		Pro	0
G	129	0		Ala	0
C	129	0		Ala	0
C	129	0		Ala	0
C	130	0		Leu	0
T	130	0		Leu	0
C	130	0		Leu	0
A	131	0		Asn	0
A	131	0		Asn	0
C	131	0		Asn	0
A	132	0		Lys	0
A	132	0		Lys	0
G	132	0		Lys	0
A	133	0		Met	0
T	133	0		Met	0
G	133	0		Met	0
T	134	0		Phe	0
T	134	0		Phe	0
T	134	0		Phe	0
T	135	0		Cys	0
G	135	0		Cys	0
C	135	0		Cys	0
C	136	0		Gln	0
A	136	0		Gln	0
A	136	0		Gln	0
C	137	0		Leu	0
T	137	0		Leu	0
G	137	0		Leu	0
G	138	0		Ala	0
C	138	0		Ala	0
C	138	0		Ala	0
A	139	0		Lys	0
A	139	0		Lys	0
G	139	0		Lys	0
A	140	0		Thr	0
C	140	0		Thr	0
C	140	0		Thr	0
T	141	0		Cys	0
G	141	0		Cys	0
C	141	0		Cys	0
C	142	0		Pro	0
C	142	0		Pro	0
T	142	0		Pro	0
G	143	0		Val	0
T	143	0		Val	0
G	143	0		Val	0
C	144	0		Gln	0
A	144	0		Gln	0
G	144	0		Gln	0
C	145	0		Leu	0
T	145	0		Leu	0
G	145	0		Leu	0
T	146	0		Trp	0
G	146	0		Trp	0
G	146	0		Trp	0
G	147	0		Val	0
T	147	0		Val	0
T	147	0		Val	0
G	148	0		Asp	0
A	148	0		Asp	0
T	148	0		Asp	0
T	149	0		Ser	0
C	149	0		Ser	0
C	149	0		Ser	0
A	150	0		Thr	0
C	150	0		Thr	0
A	150	0		Thr	0
C	151	0		Pro	0
C	151	0		Pro	0
C	151	0		Pro	0
C	152	0		Pro	0
C	152	1		Pro	0
G	152	1		Pro	0
C	153	0		Pro	0
C	153	0		Pro	0
C	153	1		Pro	0
G	154	1		Gly	0
G	154	0		Gly	0
C	154	0		Gly	0
A	155	0		Thr	0
C	155	0		Thr	0
C	155	0		Thr	0
C	156	1		Arg	0
G	156	1		Arg	0
C	156	1		Arg	0
G	157	1		Val	0
T	157	0		Val	0
C	157	0		Val	0
C	158	1		Arg	0
G	158	1		Arg	0
C	158	1		Arg	0
G	159	1		Ala	0
C	159	0		Ala	0
C	159	0		Ala	0
A	160	0		Met	0
T	160	0		Met	0
G	160	0		Met	0
G	161	0		Ala	0
C	161	0		Ala	0
C	161	0		Ala	0
A	162	0		Ile	0
T	162	0		Ile	0
C	162	0		Ile	0
T	163	0		Tyr	0
A	163	0		Tyr	0
C	163	0		Tyr	0
A	164	0		Lys	0
A	164	0		Lys	0
G	164	0		Lys	0
C	165	0		Gln	0
A	165	0		Gln	0
G	165	0		Gln	0
T	166	0		Ser	0
C	166	0		Ser	0
A	166	0		Ser	0
C	167	0		Gln	0
A	167	0		Gln	0
G	167	0		Gln	0
C	168	0		His	0
A	168	0		His	0
C	168	0		His	0
A	169	0		Met	0
T	169	0		Met	0
G	169	0		Met	0
A	170	0		Thr	0
C	170	1		Thr	0
G	170	1		Thr	0
G	171	0		Glu	0
A	171	0		Glu	0
G	171	0		Glu	0
G	172	0		Val	0
T	172	0		Val	0
T	172	0		Val	0
G	173	0		Val	0
T	173	0		Val	0
G	173	0		Val	0
A	174	0		Arg	0
G	174	0		Arg	0
G	174	0		Arg	0
C	175	1		Arg	0
G	175	1		Arg	1
C	175	0		Arg	0
T	176	0		Cys	0
G	176	0		Cys	0
C	176	0		Cys	0
C	177	0		Pro	0
C	177	0		Pro	0
C	177	0		Pro	0
C	178	0		His	0
A	178	0		His	0
C	178	0		His	0
C	179	0		His	0
A	179	0		His	0
T	179	0		His	0
G	180	0		Glu	0
A	180	0		Glu	0
G	180	0		Glu	0
C	181	1		Arg	0
G	181	1		Arg	0
C	181	0		Arg	0
T	182	0		Cys	0
G	182	0		Cys	0
C	182	0		Cys	0
T	183	0		Ser	0
C	183	0		Ser	0
A	183	0		Ser	0
G	184	0		Asp	0
A	184	0		Asp	0
T	184	0		Asp	0
A	185	0		Ser	0
G	185	0		Ser	0
C	185	1		Ser	0
G	186	1		Gly	0
A	186	0		Gly	0
T	186	0		Gly	0
G	187	0	E6	Gly	0
G	187	0		Gly	0
T	187	0		Gly	0
C	188	0		Leu	0
T	188	0		Leu	0
G	188	0		Leu	0
G	189	0		Ala	0
C	189	0		Ala	0
C	189	0		Ala	0
C	190	0		Pro	0
C	190	0		Pro	0
T	190	0		Pro	0
C	191	0		Pro	0
C	191	0		Pro	0
T	191	0		Pro	0
C	192	0		Gln	0
A	192	0		Gln	0
G	192	0		Gln	0
C	193	0		His	0
A	193	0		His	0
T	193	0		His	0
C	194	0		Leu	0
T	194	0		Leu	0
T	194	0		Leu	0
A	195	0		Ile	0
T	195	0		Ile	0
C	195	0		Ile	0
C	196	1		Arg	0
G	196	1		Arg	0
A	196	0		Arg	0
G	197	0		Val	0
T	197	0		Val	0
G	197	0		Val	0
G	198	0		Glu	0
A	198	0		Glu	0
A	198	0		Glu	0
G	199	0		Gly	0
G	199	0		Gly	0
A	199	0		Gly	0
A	200	0		Asn	0
A	200	0		Asn	0
T	200	0		Asn	0
T	201	0		Leu	0
T	201	0		Leu	0
G	201	0		Leu	0
C	202	1		Arg	0
G	202	1		Arg	0
T	202	0		Arg	0
G	203	0		Val	0
T	203	0		Val	0
G	203	0		Val	0
G	204	0		Glu	0
A	204	0		Glu	0
G	204	0		Glu	0
T	205	0		Tyr	0
A	205	0		Tyr	0
T	205	0		Tyr	0
T	206	0		Leu	0
T	206	0		Leu	0
G	206	0		Leu	0
G	207	0		Asp	0
A	207	0		Asp	0
T	207	0		Asp	0
G	208	0		Asp	0
A	208	0		Asp	0
C	208	0		Asp	0
A	209	0		Arg	0
G	209	0		Arg	0
A	209	0		Arg	0
A	210	0		Asn	0
A	210	0		Asn	0
C	210	0		Asn	0
A	211	0		Thr	0
C	211	0		Thr	0
T	211	0		Thr	0
T	212	0		Phe	0
T	212	0		Phe	0
T	212	0		Phe	0
C	213	1		Arg	0
G	213	1		Arg	0
A	213	0		Arg	0
C	214	0		His	0
A	214	0		His	0
T	214	0		His	0
A	215	0		Ser	0
G	215	0		Ser	0
T	215	0		Ser	0
G	216	0		Val	0
T	216	0		Val	0
G	216	0		Val	0
G	217	0		Val	0
T	217	0		Val	0
G	217	0		Val	0
G	218	0		Val	0
T	218	0		Val	0
G	218	0		Val	0
C	219	0		Pro	0
C	219	0		Pro	0
C	219	0		Pro	0
T	220	0		Tyr	0
A	220	0		Tyr	0
T	220	0		Tyr	0
G	221	0		Glu	0
A	221	0		Glu	0
G	221	0		Glu	0
C	222	0		Pro	0
C	222	1		Pro	0
G	222	1		Pro	0
C	223	0		Pro	0
C	223	0		Pro	0
T	223	0		Pro	0
G	224	0		Glu	0
A	224	0		Glu	0
G	224	0		Glu	0
G	225	0	E7	Val	0
T	225	0		Val	0
T	225	0		Val	0
G	226	0		Gly	0
G	226	0		Gly	0
C	226	0		Gly	0
T	227	0		Ser	0
C	227	0		Ser	0
T	227	0		Ser	0
G	228	0		Asp	0
A	228	0		Asp	0
C	228	0		Asp	0
T	229	0		Cys	0
G	229	0		Cys	0
T	229	0		Cys	0
A	230	0		Thr	0
C	230	0		Thr	0
C	230	0		Thr	0
A	231	0		Thr	0
C	231	0		Thr	0
C	231	0		Thr	0
A	232	0		Ile	0
T	232	0		Ile	0
C	232	0		Ile	0
C	233	0		His	0
A	233	0		His	0
C	233	0		His	0
T	234	0		Tyr	0
A	234	0		Tyr	0
C	234	0		Tyr	0
A	235	0		Asn	0
A	235	0		Asn	0
C	235	0		Asn	0
T	236	0		Tyr	0
A	236	0		Tyr	0
C	236	0		Tyr	0
A	237	0		Met	0
T	237	0		Met	0
G	237	0		Met	0
T	238	0		Cys	0
G	238	0		Cys	0
T	238	0		Cys	0
A	239	0		Asn	0
A	239	0		Asn	0
C	239	0		Asn	0
A	240	0		Ser	0
G	240	0		Ser	0
T	240	0		Ser	0
T	241	0		Ser	0
C	241	0		Ser	0
C	241	0		Ser	0
T	242	0		Cys	0
G	242	0		Cys	0
C	242	0		Cys	0
A	243	0		Met	0
T	243	0		Met	0
G	243	0		Met	0
G	244	0		Gly	0
G	244	0		Gly	0
C	244	1		Gly	0
G	245	1		Gly	1
G	245	0		Gly	0
C	245	0		Gly	0
A	246	0		Met	0
T	246	0		Met	0
G	246	0		Met	0
A	247	0		Asn	0
A	247	0		Asn	0
C	247	0		Asn	0
C	248	1		Arg	0
G	248	1		Arg	1
G	248	0		Arg	0
A	249	0		Arg	0
G	249	0		Arg	0
G	249	0		Arg	1
C	250	0		Pro	0
C	250	0		Pro	0
C	250	0		Pro	0
A	251	0		Ile	0
T	251	0		Ile	0
C	251	0		Ile	0
C	252	0		Leu	0
T	252	0		Leu	0
C	252	0		Leu	0
A	253	0		Thr	0
C	253	0		Thr	0
C	253	0		Thr	0
A	254	0		Ile	0
T	254	0		Ile	0
C	254	0		Ile	0
A	255	0		Ile	0
T	255	0		Ile	0
C	255	0		Ile	0
A	256	0		Thr	0
C	256	0		Thr	0
A	256	0		Thr	0
C	257	0		Leu	0
T	257	0		Leu	0
G	257	0		Leu	0
G	258	0		Glu	0
A	258	0		Glu	0
A	258	0		Glu	0
G	259	0		Asp	0
A	259	0		Asp	0
C	259	0		Asp	0
T	260	0		Ser	0
C	260	0		Ser	0
C	260	0		Ser	0
A	261	0	E8	Ser	0
G	261	0		Ser	0
T	261	0		Ser	0
G	262	0		Gly	0
G	262	0		Gly	0
T	262	0		Gly	0
A	263	0		Asn	0
A	263	0		Asn	0
T	263	0		Asn	0
C	264	0		Leu	0
T	264	0		Leu	0
A	264	0		Leu	0
C	265	0		Leu	0
T	265	0		Leu	0
G	265	0		Leu	0
G	266	0		Gly	0
G	266	0		Gly	0
A	266	0		Gly	0
C	267	1		Arg	0
G	267	1		Arg	0
G	267	0		Arg	0
A	268	0		Asn	0
A	268	0		Asn	0
C	268	0		Asn	0
A	269	0		Ser	0
G	269	0		Ser	0
C	269	0		Ser	0
T	270	0		Phe	0
T	270	0		Phe	0
T	270	0		Phe	0
G	271	0		Glu	0
A	271	0		Glu	0
G	271	0		Glu	0
G	272	0		Val	0
T	272	0		Val	0
G	272	0		Val	0
C	273	1		Arg	0
G	273	1		Arg	1
T	273	0		Arg	0
G	274	0		Val	0
T	274	0		Val	0
T	274	0		Val	0
T	275	0		Cys	0
G	275	0		Cys	0
T	275	0		Cys	0
G	276	0		Ala	0
C	276	0		Ala	0
C	276	0		Ala	0
T	277	0		Cys	0
G	277	0		Cys	0
T	277	0		Cys	0
C	278	0		Pro	0
C	278	0		Pro	0
T	278	0		Pro	0
G	279	0		Gly	0
G	279	0		Gly	0
G	279	0		Gly	0
A	280	0		Arg	0
G	280	0		Arg	0
A	280	0		Arg	0
G	281	0		Asp	0
A	281	0		Asp	0
C	281	0		Asp	0
C	282	1		Arg	1
G	282	1		Arg	0
G	282	0		Arg	0
C	283	1		Arg	0
G	283	1		Arg	0
C	283	0		Arg	0
A	284	0		Thr	0
C	284	0		Thr	0
A	284	0		Thr	0
G	285	0		Glu	0
A	285	0		Glu	0
G	285	0		Glu	0
G	286	0		Glu	0
A	286	0		Glu	0
A	286	0		Glu	0
G	287	0		Glu	0
A	287	0		Glu	0
G	287	0		Glu	0
A	288	0		Asn	0
A	288	0		Asn	0
T	288	0		Asn	0
C	289	0		Leu	0
T	289	0		Leu	0
C	289	0		Leu	0
C	290	1		Arg	0
G	290	1		Arg	0
C	290	0		Arg	0
A	291	0		Lys	0
A	291	0		Lys	0
G	291	0		Lys	0
A	292	0		Lys	0
A	292	0		Lys	0
A	292	0		Lys	0
G	293	0		Gly	0
G	293	0		Gly	0
G	293	0		Gly	0
G	294	0		Glu	0
A	294	0		Glu	0
G	294	0		Glu	0
C	295	0		Pro	0
C	295	0		Pro	0
T	295	0		Pro	0
C	296	0		His	0
A	296	0		His	0
C	296	0		His	0
C	297	0		His	0
A	297	0		His	0
C	297	1		His	0
G	298	1		Glu	0
A	298	0		Glu	0
G	298	0		Glu	0
C	299	0		Leu	0
T	299	0		Leu	0
G	299	0		Leu	0
C	300	0		Pro	0
C	300	0		Pro	0
C	300	0		Pro	0
C	301	0		Pro	0
C	301	0		Pro	0
A	301	0		Pro	0
G	302	0		Gly	0
G	302	0		Gly	0
G	302	0		Gly	0
A	303	0		Ser	0
G	303	0		Ser	0
C	303	0		Ser	0
A	304	0		Thr	0
C	304	0		Thr	0
T	304	0		Thr	0
A	305	0		Lys	0
A	305	0		Lys	0
G	305	0		Lys	0
C	306	1		Arg	0
G	306	1		Arg	0
A	306	0		Arg	0
G	307	0	E9	Ala	0
C	307	0		Ala	0
A	307	0		Ala	0
C	308	0		Leu	0
T	308	0		Leu	0
G	308	0		Leu	0
C	309	0		Pro	0
C	309	0		Pro	0
C	309	0		Pro	0
A	310	0		Asn	0
A	310	0		Asn	0
C	310	0		Asn	0
A	311	0		Asn	0
A	311	0		Asn	0
C	311	0		Asn	0
A	312	0		Thr	0
C	312	0		Thr	0
C	312	0		Thr	0
A	313	0		Ser	0
G	313	0		Ser	0
C	313	0		Ser	0
T	314	0		Ser	0
C	314	0		Ser	0
C	314	0		Ser	0
T	315	0		Ser	0
C	315	0		Ser	0
T	315	0		Ser	0
C	316	0		Pro	0
C	316	0		Pro	0
C	316	0		Pro	0
C	317	0		Gln	0
A	317	0		Gln	0
G	317	0		Gln	0
C	318	0		Pro	0
C	318	0		Pro	0
A	318	0		Pro	0
A	319	0		Lys	0
A	319	0		Lys	0
G	319	0		Lys	0
A	320	0		Lys	0
A	320	0		Lys	0
G	320	0		Lys	0
A	321	0		Lys	0
A	321	0		Lys	0
A	321	0		Lys	0
C	322	0		Pro	0
C	322	0		Pro	0
A	322	0		Pro	0
C	323	0		Leu	0
T	323	0		Leu	0
G	323	0		Leu	0
G	324	0		Asp	0
A	324	0		Asp	0
T	324	0		Asp	0
G	325	0		Gly	0
G	325	0		Gly	0
A	325	0		Gly	0
G	326	0		Glu	0
A	326	0		Glu	0
A	326	0		Glu	0
T	327	0		Tyr	0
A	327	0		Tyr	0
T	327	0		Tyr	0
T	328	0		Phe	0
T	328	0		Phe	0
C	328	0		Phe	0
A	329	0		Thr	0
C	329	0		Thr	0
C	329	0		Thr	0
C	330	0		Leu	0
T	330	0		Leu	0
T	330	0		Leu	0
C	331	0		Gln	0
A	331	0		Gln	0
G	331	0		Gln	0
A	332	0	E10	Ile	0
T	332	0		Ile	0
C	332	0		Ile	0
C	333	1		Arg	0
G	333	1		Arg	0
T	333	0		Arg	0
G	334	0		Gly	0
G	334	0		Gly	0
G	334	0		Gly	0
C	335	1		Arg	0
G	335	1		Arg	0
T	335	0		Arg	0
G	336	0		Glu	0
A	336	0		Glu	0
G	336	0		Glu	0
C	337	1		Arg	0
G	337	1		Arg	0
C	337	0		Arg	0
T	338	0		Phe	0
T	338	0		Phe	0
C	338	1		Phe	0
G	339	1		Glu	0
A	339	0		Glu	0
G	339	0		Glu	0
A	340	0		Met	0
T	340	0		Met	0
G	340	0		Met	0
T	341	0		Phe	0
T	341	0		Phe	0
C	341	0		Phe	0
C	342	1		Arg	0
G	342	1		Arg	0
A	342	0		Arg	0
G	343	0		Glu	0
A	343	0		Glu	0
G	343	0		Glu	0
C	344	0		Leu	0
T	344	0		Leu	0
G	344	0		Leu	0
A	345	0		Asn	0
A	345	0		Asn	0
T	345	0		Asn	0
G	346	0		Glu	0
A	346	0		Glu	0
G	346	0		Glu	0
G	347	0		Ala	0
C	347	0		Ala	0
C	347	0		Ala	0
T	348	0		Leu	0
T	348	0		Leu	0
G	348	0		Leu	0
G	349	0		Glu	0
A	349	0		Glu	0
A	349	0		Glu	0
C	350	0		Leu	0
T	350	0		Leu	0
C	350	0		Leu	0
A	351	0		Lys	0
A	351	0		Lys	0
G	351	0		Lys	0
G	352	0		Asp	0
A	352	0		Asp	0
T	352	0		Asp	0
G	353	0		Ala	0
C	353	0		Ala	0
C	353	0		Ala	0
C	354	0		Gln	0
A	354	0		Gln	0
G	354	0		Gln	0
G	355	0		Ala	0
C	355	0		Ala	0
T	355	0		Ala	0
G	356	0		Gly	0
G	356	0		Gly	0
G	356	0		Gly	0
A	357	0		Lys	0
A	357	0		Lys	0
G	357	0		Lys	0
G	358	0		Glu	0
A	358	0		Glu	0
G	358	0		Glu	0
C	359	0		Pro	0
C	359	0		Pro	0
A	359	0		Pro	0
G	360	0		Gly	0
G	360	0		Gly	0
G	360	0		Gly	0
G	361	0		Gly	0
G	361	0		Gly	0
G	361	0		Gly	0
A	362	0		Ser	0
G	362	0		Ser	0
C	362	0		Ser	0
A	363	0		Arg	0
G	363	0		Arg	0
G	363	0		Arg	0
G	364	0		Ala	0
C	364	0		Ala	0
T	364	0		Ala	0
C	365	0		His	0
A	365	0		His	0
C	365	0		His	0
T	366	0		Ser	0
C	366	0		Ser	0
C	366	0		Ser	0
A	367	0		Ser	0
G	367	0		Ser	0
C	367	0		Ser	0
C	368	0	E11	His	0
A	368	0		His	0
C	368	0		His	0
C	369	0		Leu	0
T	369	0		Leu	0
G	369	0		Leu	0
A	370	0		Lys	0
A	370	0		Lys	0
G	370	0		Lys	0
T	371	0		Ser	0
C	371	0		Ser	0
C	371	0		Ser	0
A	372	0		Lys	0
A	372	0		Lys	0
A	372	0		Lys	0
A	373	0		Lys	0
A	373	0		Lys	0
G	373	0		Lys	0
G	374	0		Gly	0
G	374	0		Gly	0
T	374	0		Gly	0
C	375	0		Gln	0
A	375	0		Gln	0
G	375	0		Gln	0
T	376	0		Ser	0
C	376	0		Ser	0
T	376	0		Ser	0
A	377	0		Thr	0
C	377	0		Thr	0
C	377	0		Thr	0
T	378	0		Ser	0
C	378	0		Ser	0
C	378	0		Ser	0
C	379	1		Arg	0
G	379	1		Arg	0
C	379	0		Arg	0
C	380	0		His	0
A	380	0		His	0
T	380	0		His	0
A	381	0		Lys	0
A	381	0		Lys	0
A	381	0		Lys	0
A	382	0		Lys	0
A	382	0		Lys	0
A	382	0		Lys	0
C	383	0		Leu	0
T	383	0		Leu	0
C	383	0		Leu	0
A	384	0		Met	0
T	384	0		Met	0
G	384	0		Met	0
T	385	0		Phe	0
T	385	0		Phe	0
C	385	0		Phe	0
A	386	0		Lys	0
A	386	0		Lys	0
G	386	0		Lys	0
A	387	0		Thr	0
C	387	0		Thr	0
A	387	0		Thr	0
G	388	0		Glu	0
A	388	0		Glu	0
A	388	0		Glu	0
G	389	0		Gly	0
G	389	0		Gly	0
G	389	0		Gly	0
C	390	0		Pro	0
C	390	0		Pro	0
T	390	0		Pro	0
G	391	0		Asp	0
A	391	0		Asp	0
C	391	0		Asp	0
T	392	0		Ser	0
C	392	0		Ser	0
A	392	0		Ser	0
G	393	0		Asp	0
A	393	0		Asp	0
C	393	0		Asp	0
T	394	0			0
G	394	0			0
A	394	0			0
